# A post-transcriptional program of chemoresistance by AU-rich elements and TTP

**DOI:** 10.1101/418715

**Authors:** Sooncheol Lee, Douglas Micalizzi, Samuel S Truesdell, Syed IA Bukhari, Myriam Boukhali, Jennifer Lombardi-Story, Yasutaka Kato, Min-Kyung Choo, Ipsita Dey-Guha, Benjamin T. Nicholson, David T. Myers, Dongjun Lee, Maria A Mazzola, Radhika Raheja, Adam Langenbucher, Nicholas J. Haradhvala, Michael Lawrence, Roopali Gandhi, Christopher Tiedje, Manuel Diaz-Munoz, David A Sweetser, David Sykes, Wilhelm Haas, Daniel A. Haber, Shyamala Maheswaran, Shobha Vasudevan

## Abstract

**Background:** Quiescence (G0) is a transient, cell cycle-arrested state. By entering G0, cancer cells survive unfavorable conditions such as chemotherapy and cause relapse. While G0 cells have been studied at the transcriptome level, how post-transcriptional regulation contributes to their chemoresistance remains unknown.

**Results:** We induced chemoresistant and quiescent (G0) leukemic cells by serum-starvation or chemotherapy treatment. To study post-transcriptional regulation in G0 leukemic cells, we systematically analyzed their transcriptome, translatome, and proteome. We find that our resistant G0 cells recapitulate gene expression profiles of *in vivo* chemoresistant leukemic and G0 models. In G0 cells, canonical translation initiation is inhibited; yet we find that inflammatory genes are highly translated, indicating alternative post-transcriptional regulation. Importantly, AU-rich elements (AREs) are significantly enriched in the up-regulated G0 translatome and transcriptome. Mechanistically, we find the stress-responsive p38 MAPK-MK2 signaling pathway stabilizes ARE mRNAs by phosphorylation and inactivation of mRNA decay factor, tristetraprolin (TTP) in G0. This permits expression of ARE-bearing TNFα and DUSP1 that promote chemoresistance. Conversely, inhibition of TTP phophorylation by p38 MAPK inhibitors and non-phosphorylatable TTP mutant decreases ARE mRNAs and sensitizes leukemic cells to chemotherapy. Furthermore, co-inhibiting p38 MAPK and TNFα—prior to or along with chemotherapy—substantially reduced chemoresistance in primary leukemic cells *ex vivo* and *in vivo*.

**Conclusions:** These studies uncover post-transcriptional regulation underlying chemoresistance in leukemia. Our data reveal the p38 MAPK-MK2-TTP axis as a key regulator of expression of ARE bearing mRNAs that promote chemoresistance. By disrupting this pathway, we developed an effective combination therapy against chemosurvival.
