## Supplementary material for "A post-transcriptional program of chemoresistance by AU-rich elements and TTP": Table 1

### Sheet: Sheet1
Gene Symbol	Gene Name
A2M	alpha-2-macroglobulin(A2M)
ABCA1	ATP binding cassette subfamily A member 1(ABCA1)
ABHD4	abhydrolase domain containing 4(ABHD4)
ACY3	aminoacylase 3(ACY3)
ADAM10	ADAM metallopeptidase domain 10(ADAM10)
ADAM17	ADAM metallopeptidase domain 17(ADAM17)
ADAM9	ADAM metallopeptidase domain 9(ADAM9)
ADAMTS15	ADAM metallopeptidase with thrombospondin type 1 motif 15(ADAMTS15)
ADAMTS2	ADAM metallopeptidase with thrombospondin type 1 motif 2(ADAMTS2)
ADORA2B	adenosine A2b receptor(ADORA2B)
AGPAT1	1-acylglycerol-3-phosphate O-acyltransferase 1(AGPAT1)
AGRN	agrin(AGRN)
AGTRAP	angiotensin II receptor associated protein(AGTRAP)
AIF1	allograft inflammatory factor 1(AIF1)
AJAP1	adherens junctions associated protein 1(AJAP1)
AMFR	autocrine motility factor receptor(AMFR)
ANPEP	alanyl aminopeptidase, membrane(ANPEP)
ANTXR2	anthrax toxin receptor 2(ANTXR2)
ANXA8	annexin A8(ANXA8)
ANXA8L1	annexin A8-like 1(ANXA8L1)
AOAH	acyloxyacyl hydrolase(AOAH)
APOBEC3C	apolipoprotein B mRNA editing enzyme catalytic subunit 3C(APOBEC3C)
APOL6	apolipoprotein L6(APOL6)
ARMC2	armadillo repeat containing 2(ARMC2)
ARMC2-AS1	ARMC2 antisense RNA 1(ARMC2-AS1)
ARRB2	arrestin beta 2(ARRB2)
ARSA	arylsulfatase A(ARSA)
ARSB	arylsulfatase B(ARSB)
ARSD	arylsulfatase D(ARSD)
ARSD-AS1	ARSD antisense RNA 1(ARSD-AS1)
ASIC1	acid sensing ion channel subunit 1(ASIC1)
ATP2B4	ATPase plasma membrane Ca2+ transporting 4(ATP2B4)
ATP6AP1	ATPase H+ transporting accessory protein 1(ATP6AP1)
ATP6AP2	ATPase H+ transporting accessory protein 2(ATP6AP2)
ATP6V0A1	ATPase H+ transporting V0 subunit a1(ATP6V0A1)
ATRN	attractin(ATRN)
AVPR1B	arginine vasopressin receptor 1B(AVPR1B)
AXL	AXL receptor tyrosine kinase(AXL)
B4GALT1	beta-1,4-galactosyltransferase 1(B4GALT1)
B4GALT3	beta-1,4-galactosyltransferase 3(B4GALT3)
BCAM	basal cell adhesion molecule (Lutheran blood group)(BCAM)
BCL3	B-cell CLL/lymphoma 3(BCL3)
BST1	bone marrow stromal cell antigen 1(BST1)
BTG2	BTG anti-proliferation factor 2(BTG2)
C10orf54	chromosome 10 open reading frame 54(C10orf54)
C10orf91	chromosome 10 open reading frame 91(C10orf91)
C14orf1	chromosome 14 open reading frame 1(C14orf1)
C16orf54	chromosome 16 open reading frame 54(C16orf54)
C19orf38	chromosome 19 open reading frame 38(C19orf38)
C19orf66	chromosome 19 open reading frame 66(C19orf66)
C1RL	complement C1r subcomponent like(C1RL)
C1orf162	chromosome 1 open reading frame 162(C1orf162)
C1orf228	chromosome 1 open reading frame 228(C1orf228)
C2	complement C2(C2)
C3orf80	chromosome 3 open reading frame 80(C3orf80)
C5orf15	chromosome 5 open reading frame 15(C5orf15)
C6orf223	chromosome 6 open reading frame 223(C6orf223)
CA11	carbonic anhydrase 11(CA11)
CA5B	carbonic anhydrase 5B(CA5B)
CACNA2D4	calcium voltage-gated channel auxiliary subunit alpha2delta 4(CACNA2D4)
CACNB4	calcium voltage-gated channel auxiliary subunit beta 4(CACNB4)
CALHM2	calcium homeostasis modulator 2(CALHM2)
CANT1	calcium activated nucleotidase 1(CANT1)
CASS4	Cas scaffolding protein family member 4(CASS4)
CCL2	C-C motif chemokine ligand 2(CCL2)
CCL22	C-C motif chemokine ligand 22(CCL22)
CCL23	C-C motif chemokine ligand 23(CCL23)
CCL3L1	C-C motif chemokine ligand 3 like 1(CCL3L1)
CCL3L3	C-C motif chemokine ligand 3 like 3(CCL3L3)
CCL5	C-C motif chemokine ligand 5(CCL5)
CD109	CD109 molecule(CD109)
CD180	CD180 molecule(CD180)
CD209	CD209 molecule(CD209)
CD244	CD244 molecule(CD244)
CD276	CD276 molecule(CD276)
CD300A	CD300a molecule(CD300A)
CD300C	CD300c molecule(CD300C)
CD300LF	CD300 molecule like family member f(CD300LF)
CD33	CD33 molecule(CD33)
CD37	CD37 molecule(CD37)
CD44	CD44 molecule (Indian blood group)(CD44)
CD46	CD46 molecule(CD46)
CD47	CD47 molecule(CD47)
CD52	CD52 molecule(CD52)
CD53	CD53 molecule(CD53)
CD55	CD55 molecule (Cromer blood group)(CD55)
CD59	CD59 molecule(CD59)
CD68	CD68 molecule(CD68)
CD74	CD74 molecule(CD74)
CD83	CD83 molecule(CD83)
CD84	CD84 molecule(CD84)
CD93	CD93 molecule(CD93)
CD99L2	CD99 molecule like 2(CD99L2)
CDA	cytidine deaminase(CDA)
CDH24	cadherin 24(CDH24)
CDS2	CDP-diacylglycerol synthase 2(CDS2)
CEACAM6	carcinoembryonic antigen related cell adhesion molecule 6(CEACAM6)
CECR1	cat eye syndrome chromosome region, candidate 1(CECR1)
CES1	carboxylesterase 1(CES1)
CES3	carboxylesterase 3(CES3)
CFD	complement factor D(CFD)
CFP	complement factor properdin(CFP)
CHID1	chitinase domain containing 1(CHID1)
CHST12	carbohydrate sulfotransferase 12(CHST12)
CHST14	carbohydrate sulfotransferase 14(CHST14)
CKAP4	cytoskeleton associated protein 4(CKAP4)
CLCN6	chloride voltage-gated channel 6(CLCN6)
CLDND1	claudin domain containing 1(CLDND1)
CLEC11A	C-type lectin domain family 11 member A(CLEC11A)
CLEC12A	C-type lectin domain family 12 member A(CLEC12A)
CLN5	ceroid-lipofuscinosis, neuronal 5(CLN5)
CLSTN2	calsyntenin 2(CLSTN2)
CMTM3	CKLF like MARVEL transmembrane domain containing 3(CMTM3)
CNTN4	contactin 4(CNTN4)
CPD	carboxypeptidase D(CPD)
CPQ	carboxypeptidase Q(CPQ)
CREBL2	cAMP responsive element binding protein like 2(CREBL2)
CRLF2	cytokine receptor-like factor 2(CRLF2)
CRTAP	cartilage associated protein(CRTAP)
CSF1R	colony stimulating factor 1 receptor(CSF1R)
CSF2RA	colony stimulating factor 2 receptor alpha subunit(CSF2RA)
CSF2RB	colony stimulating factor 2 receptor beta common subunit(CSF2RB)
CSF3R	colony stimulating factor 3 receptor(CSF3R)
CSGALNACT2	chondroitin sulfate N-acetylgalactosaminyltransferase 2(CSGALNACT2)
CST3	cystatin C(CST3)
CSTA	cystatin A(CSTA)
CTBS	chitobiase(CTBS)
CTSA	cathepsin A(CTSA)
CTSD	cathepsin D(CTSD)
CTSF	cathepsin F(CTSF)
CTSH	cathepsin H(CTSH)
CTSO	cathepsin O(CTSO)
CTSS	cathepsin S(CTSS)
CTSW	cathepsin W(CTSW)
CX3CR1	C-X3-C motif chemokine receptor 1(CX3CR1)
CXCL11	C-X-C motif chemokine ligand 11(CXCL11)
CXCR3	C-X-C motif chemokine receptor 3(CXCR3)
CXCR4	C-X-C motif chemokine receptor 4(CXCR4)
CYBB	cytochrome b-245 beta chain(CYBB)
CYBRD1	cytochrome b reductase 1(CYBRD1)
CYP2B6	cytochrome P450 family 2 subfamily B member 6(CYP2B6)
CYP2S1	cytochrome P450 family 2 subfamily S member 1(CYP2S1)
DDIT4	DNA damage inducible transcript 4(DDIT4)
DENND5A	DENN domain containing 5A(DENND5A)
DIRC2	disrupted in renal carcinoma 2(DIRC2)
DKK2	dickkopf WNT signaling pathway inhibitor 2(DKK2)
DLL1	delta like canonical Notch ligand 1(DLL1)
DNAJC10	DnaJ heat shock protein family (Hsp40) member C10(DNAJC10)
DNAJC5B	DnaJ heat shock protein family (Hsp40) member C5 beta(DNAJC5B)
DPP4	dipeptidyl peptidase 4(DPP4)
DRAM1	DNA damage regulated autophagy modulator 1(DRAM1)
DRAM2	DNA damage regulated autophagy modulator 2(DRAM2)
DSC3	desmocollin 3(DSC3)
DTX4	deltex E3 ubiquitin ligase 4(DTX4)
DUSP8	dual specificity phosphatase 8(DUSP8)
ECM1	extracellular matrix protein 1(ECM1)
EDEM1	ER degradation enhancing alpha-mannosidase like protein 1(EDEM1)
EDEM2	ER degradation enhancing alpha-mannosidase like protein 2(EDEM2)
EFNA4	ephrin A4(EFNA4)
EMC10	ER membrane protein complex subunit 10(EMC10)
EMILIN2	elastin microfibril interfacer 2(EMILIN2)
EMP2	epithelial membrane protein 2(EMP2)
EMP3	epithelial membrane protein 3(EMP3)
ENPP4	ectonucleotide pyrophosphatase/phosphodiesterase 4 (putative)(ENPP4)
ENTPD1	ectonucleoside triphosphate diphosphohydrolase 1(ENTPD1)
EPHB1	EPH receptor B1(EPHB1)
ERN1	endoplasmic reticulum to nucleus signaling 1(ERN1)
EVI2A	ecotropic viral integration site 2A(EVI2A)
F11R	F11 receptor(F11R)
F3	coagulation factor III, tissue factor(F3)
FADS2	fatty acid desaturase 2(FADS2)
FAM105A	family with sequence similarity 105 member A(FAM105A)
FAM127B	family with sequence similarity 127 member B(FAM127B)
FCER1G	Fc fragment of IgE receptor Ig(FCER1G)
FCER2	Fc fragment of IgE receptor II(FCER2)
FCGR2A	Fc fragment of IgG receptor IIa(FCGR2A)
FGL2	fibrinogen like 2(FGL2)
FHL3	four and a half LIM domains 3(FHL3)
FLJ44635	TPT1-like protein(FLJ44635)
FMNL1	formin like 1(FMNL1)
FOLR2	folate receptor beta(FOLR2)
FRMD3	FERM domain containing 3(FRMD3)
FRRS1	ferric chelate reductase 1(FRRS1)
FUCA1	fucosidase, alpha-L- 1, tissue(FUCA1)
FURIN	furin, paired basic amino acid cleaving enzyme(FURIN)
FXYD5	FXYD domain containing ion transport regulator 5(FXYD5)
FZD2	frizzled class receptor 2(FZD2)
FZD7	frizzled class receptor 7(FZD7)
GAA	glucosidase alpha, acid(GAA)
GAB2	GRB2 associated binding protein 2(GAB2)
GALNT1	polypeptide N-acetylgalactosaminyltransferase 1(GALNT1)
GAS7	growth arrest specific 7(GAS7)
GATS	GATS, stromal antigen 3 opposite strand(GATS)
GATSL2	GATS protein like 2(GATSL2)
GBP2	guanylate binding protein 2(GBP2)
GCNT1	glucosaminyl (N-acetyl) transferase 1, core 2(GCNT1)
GEM	GTP binding protein overexpressed in skeletal muscle(GEM)
GLIPR1	GLI pathogenesis related 1(GLIPR1)
GLIPR2	GLI pathogenesis related 2(GLIPR2)
GM2A	GM2 ganglioside activator(GM2A)
GNG7	G protein subunit gamma 7(GNG7)
GNPTG	N-acetylglucosamine-1-phosphate transferase gamma subunit(GNPTG)
GNS	glucosamine (N-acetyl)-6-sulfatase(GNS)
GPA33	glycoprotein A33(GPA33)
GPC3	glypican 3(GPC3)
GPNMB	glycoprotein nmb(GPNMB)
GPR137B	G protein-coupled receptor 137B(GPR137B)
GPR183	G protein-coupled receptor 183(GPR183)
GPSM3	G-protein signaling modulator 3(GPSM3)
GRN	granulin precursor(GRN)
GRPR	gastrin releasing peptide receptor(GRPR)
HBEGF	heparin binding EGF like growth factor(HBEGF)
HCK	HCK proto-oncogene, Src family tyrosine kinase(HCK)
HCP5	HLA complex P5 (non-protein coding)(HCP5)
HCST	hematopoietic cell signal transducer(HCST)
HEG1	heart development protein with EGF like domains 1(HEG1)
HEXA	hexosaminidase subunit alpha(HEXA)
HEXB	hexosaminidase subunit beta(HEXB)
HGSNAT	heparan-alpha-glucosaminide N-acetyltransferase(HGSNAT)
HIPK2	homeodomain interacting protein kinase 2(HIPK2)
HIST1H2AG	histone cluster 1 H2A family member g(HIST1H2AG)
HIST1H2AH	histone cluster 1 H2A family member h(HIST1H2AH)
HIST1H2AI	histone cluster 1 H2A family member i(HIST1H2AI)
HIST1H2AK	histone cluster 1 H2A family member k(HIST1H2AK)
HIST1H2AL	histone cluster 1 H2A family member l(HIST1H2AL)
HIST1H2AM	histone cluster 1 H2A family member m(HIST1H2AM)
HLA-A	major histocompatibility complex, class I, A(HLA-A)
HLA-C	major histocompatibility complex, class I, C(HLA-C)
HLA-DMA	major histocompatibility complex, class II, DM alpha(HLA-DMA)
HLA-DMB	major histocompatibility complex, class II, DM beta(HLA-DMB)
HLA-DRA	major histocompatibility complex, class II, DR alpha(HLA-DRA)
HLA-DRB1	major histocompatibility complex, class II, DR beta 1(HLA-DRB1)
HLA-DRB3	major histocompatibility complex, class II, DR beta 3(HLA-DRB3)
HLA-DRB4	major histocompatibility complex, class II, DR beta 4(HLA-DRB4)
HLA-DRB5	major histocompatibility complex, class II, DR beta 5(HLA-DRB5)
HLA-E	major histocompatibility complex, class I, E(HLA-E)
HLA-F-AS1	HLA-F antisense RNA 1(HLA-F-AS1)
HLA-G	major histocompatibility complex, class I, G(HLA-G)
HLA-H	major histocompatibility complex, class I, H (pseudogene)(HLA-H)
HPSE	heparanase(HPSE)
HSPB7	heat shock protein family B (small) member 7(HSPB7)
HSPG2	heparan sulfate proteoglycan 2(HSPG2)
HVCN1	hydrogen voltage gated channel 1(HVCN1)
ICAM2	intercellular adhesion molecule 2(ICAM2)
IDUA	iduronidase, alpha-L-(IDUA)
IFI30	IFI30, lysosomal thiol reductase(IFI30)
IFI6	interferon alpha inducible protein 6(IFI6)
IFIT1	interferon induced protein with tetratricopeptide repeats 1(IFIT1)
IFITM1	interferon induced transmembrane protein 1(IFITM1)
IFITM3	interferon induced transmembrane protein 3(IFITM3)
IFITM4P	interferon induced transmembrane protein 4 pseudogene(IFITM4P)
IGFBP4	insulin like growth factor binding protein 4(IGFBP4)
IGFBP7	insulin like growth factor binding protein 7(IGFBP7)
IGFBPL1	insulin like growth factor binding protein like 1(IGFBPL1)
IGFLR1	IGF like family receptor 1(IGFLR1)
IGSF1	immunoglobulin superfamily member 1(IGSF1)
IGSF6	immunoglobulin superfamily member 6(IGSF6)
IGSF8	immunoglobulin superfamily member 8(IGSF8)
IL10RA	interleukin 10 receptor subunit alpha(IL10RA)
IL12RB1	interleukin 12 receptor subunit beta 1(IL12RB1)
IL13RA1	interleukin 13 receptor subunit alpha 1(IL13RA1)
IL17RA	interleukin 17 receptor A(IL17RA)
IL1RN	interleukin 1 receptor antagonist(IL1RN)
IL2RG	interleukin 2 receptor subunit gamma(IL2RG)
IL6ST	interleukin 6 signal transducer(IL6ST)
INSIG1	insulin induced gene 1(INSIG1)
INSR	insulin receptor(INSR)
IQSEC1	IQ motif and Sec7 domain 1(IQSEC1)
IRF2BP2	interferon regulatory factor 2 binding protein 2(IRF2BP2)
ITFG1	integrin alpha FG-GAP repeat containing 1(ITFG1)
ITGAM	integrin subunit alpha M(ITGAM)
ITGAX	integrin subunit alpha X(ITGAX)
ITGB2	integrin subunit beta 2(ITGB2)
ITGB5	integrin subunit beta 5(ITGB5)
ITM2C	integral membrane protein 2C(ITM2C)
JUND	JunD proto-oncogene, AP-1 transcription factor subunit(JUND)
KCNQ1	potassium voltage-gated channel subfamily Q member 1(KCNQ1)
KDELC1	KDEL motif containing 1(KDELC1)
KDM6B	lysine demethylase 6B(KDM6B)
KIAA0319L	KIAA0319 like(KIAA0319L)
KIT	KIT proto-oncogene receptor tyrosine kinase(KIT)
KLF2	Kruppel like factor 2(KLF2)
KLF7	Kruppel like factor 7(KLF7)
KLK1	kallikrein 1(KLK1)
LAMB2P1	laminin subunit beta 2 pseudogene 1(LAMB2P1)
LAMP1	lysosomal associated membrane protein 1(LAMP1)
LAMP2	lysosomal associated membrane protein 2(LAMP2)
LDLR	low density lipoprotein receptor(LDLR)
LILRA1	leukocyte immunoglobulin like receptor A1(LILRA1)
LILRA2	leukocyte immunoglobulin like receptor A2(LILRA2)
LIPH	lipase H(LIPH)
LITAF	lipopolysaccharide induced TNF factor(LITAF)
LNPEP	leucyl and cystinyl aminopeptidase(LNPEP)
LOC100129518	uncharacterized LOC100129518(LOC100129518)
LOC100129550	uncharacterized LOC100129550(LOC100129550)
LOC100506688	uncharacterized LOC100506688(LOC100506688)
LOC100507507	uncharacterized LOC100507507(LOC100507507)
LOC339803	uncharacterized LOC339803(LOC339803)
LOC643072	uncharacterized LOC643072(LOC643072)
LOC644794	uncharacterized LOC644794(LOC644794)
LOC729291	translation initiation factor IF-2(LOC729291)
LPAR1	lysophosphatidic acid receptor 1(LPAR1)
LPAR4	lysophosphatidic acid receptor 4(LPAR4)
LPAR5	lysophosphatidic acid receptor 5(LPAR5)
LPCAT3	lysophosphatidylcholine acyltransferase 3(LPCAT3)
LPXN	leupaxin(LPXN)
LRFN1	leucine rich repeat and fibronectin type III domain containing 1(LRFN1)
LRG1	leucine rich alpha-2-glycoprotein 1(LRG1)
LRP10	LDL receptor related protein 10(LRP10)
LRRC25	leucine rich repeat containing 25(LRRC25)
LRRC4B	leucine rich repeat containing 4B(LRRC4B)
LSM3	LSM3 homolog, U6 small nuclear RNA and mRNA degradation associated(LSM3)
LST1	leukocyte specific transcript 1(LST1)
LTBR	lymphotoxin beta receptor(LTBR)
LTC4S	leukotriene C4 synthase(LTC4S)
LY6E	lymphocyte antigen 6 complex, locus E(LY6E)
LY75-CD302	LY75-CD302 readthrough(LY75-CD302)
LY86	lymphocyte antigen 86(LY86)
MAML2	mastermind like transcriptional coactivator 2(MAML2)
MAN1A1	mannosidase alpha class 1A member 1(MAN1A1)
MAN2A2	mannosidase alpha class 2A member 2(MAN2A2)
MAN2B2	mannosidase alpha class 2B member 2(MAN2B2)
MANSC1	MANSC domain containing 1(MANSC1)
MAP1LC3A	microtubule associated protein 1 light chain 3 alpha(MAP1LC3A)
MAP3K8	mitogen-activated protein kinase kinase kinase 8(MAP3K8)
MARCH8	membrane associated ring-CH-type finger 8(MARCH8)
MBD5	methyl-CpG binding domain protein 5(MBD5)
MBD6	methyl-CpG binding domain protein 6(MBD6)
MBOAT7	membrane bound O-acyltransferase domain containing 7(MBOAT7)
MEGF10	multiple EGF like domains 10(MEGF10)
MEGF9	multiple EGF like domains 9(MEGF9)
METRNL	meteorin like, glial cell differentiation regulator(METRNL)
METTL7A	methyltransferase like 7A(METTL7A)
METTL9	methyltransferase like 9(METTL9)
MFSD6	major facilitator superfamily domain containing 6(MFSD6)
MGAT1	mannosyl (alpha-1,3-)-glycoprotein beta-1,2-N-acetylglucosaminyltransferase(MGAT1)
MID1IP1-AS1	MID1IP1 antisense RNA 1(MID1IP1-AS1)
MIR223	microRNA 223(MIR223)
MIR3174	microRNA 3174(MIR3174)
MIR370	microRNA 370(MIR370)
MIR4451	microRNA 4451(MIR4451)
MIR4803	microRNA 4803(MIR4803)
MMGT1	membrane magnesium transporter 1(MMGT1)
MMP14	matrix metallopeptidase 14(MMP14)
MOXD1	monooxygenase DBH like 1(MOXD1)
MPEG1	macrophage expressed 1(MPEG1)
MPPE1	metallophosphoesterase 1(MPPE1)
MR1	major histocompatibility complex, class I-related(MR1)
MSMO1	methylsterol monooxygenase 1(MSMO1)
MUC1	mucin 1, cell surface associated(MUC1)
MXRA7	matrix remodeling associated 7(MXRA7)
MYL9	myosin light chain 9(MYL9)
MYO1G	myosin IG(MYO1G)
N4BP2L1	NEDD4 binding protein 2 like 1(N4BP2L1)
NAT6	N-acetyltransferase 6(NAT6)
NCSTN	nicastrin(NCSTN)
NDST1	N-deacetylase and N-sulfotransferase 1(NDST1)
NDST2	N-deacetylase and N-sulfotransferase 2(NDST2)
NEU1	neuraminidase 1(NEU1)
NFATC2	nuclear factor of activated T-cells 2(NFATC2)
NID1	nidogen 1(NID1)
NKG7	natural killer cell granule protein 7(NKG7)
NOMO1	NODAL modulator 1(NOMO1)
NPC1	NPC intracellular cholesterol transporter 1(NPC1)
NPC2	NPC intracellular cholesterol transporter 2(NPC2)
NPDC1	neural proliferation, differentiation and control 1(NPDC1)
NRM	nurim (nuclear envelope membrane protein)(NRM)
NRP1	neuropilin 1(NRP1)
NT5E	5'-nucleotidase ecto(NT5E)
NUPR1	nuclear protein 1, transcriptional regulator(NUPR1)
OAS1	2'-5'-oligoadenylate synthetase 1(OAS1)
OAS2	2'-5'-oligoadenylate synthetase 2(OAS2)
OCEL1	occludin/ELL domain containing 1(OCEL1)
OR1F1	olfactory receptor family 1 subfamily F member 1(OR1F1)
OR2A20P	olfactory receptor family 2 subfamily A member 20 pseudogene(OR2A20P)
OR2A9P	olfactory receptor family 2 subfamily A member 9 pseudogene(OR2A9P)
ORAI3	ORAI calcium release-activated calcium modulator 3(ORAI3)
OTUD1	OTU deubiquitinase 1(OTUD1)
P2RX1	purinergic receptor P2X 1(P2RX1)
P2RX4	purinergic receptor P2X 4(P2RX4)
P2RX7	purinergic receptor P2X 7(P2RX7)
PDCD1LG2	programmed cell death 1 ligand 2(PDCD1LG2)
PGAP2	post-GPI attachment to proteins 2(PGAP2)
PGAP3	post-GPI attachment to proteins 3(PGAP3)
PIGS	phosphatidylinositol glycan anchor biosynthesis class S(PIGS)
PIGT	phosphatidylinositol glycan anchor biosynthesis class T(PIGT)
PIGU	phosphatidylinositol glycan anchor biosynthesis class U(PIGU)
PIGZ	phosphatidylinositol glycan anchor biosynthesis class Z(PIGZ)
PIK3R5	phosphoinositide-3-kinase regulatory subunit 5(PIK3R5)
PITPNC1	phosphatidylinositol transfer protein, cytoplasmic 1(PITPNC1)
PLA2G15	phospholipase A2 group XV(PLA2G15)
PLA2G4C	phospholipase A2 group IVC(PLA2G4C)
PLA2G7	phospholipase A2 group VII(PLA2G7)
PLAU	plasminogen activator, urokinase(PLAU)
PLAUR	plasminogen activator, urokinase receptor(PLAUR)
PLBD1	phospholipase B domain containing 1(PLBD1)
PLBD2	phospholipase B domain containing 2(PLBD2)
PLEKHO1	pleckstrin homology domain containing O1(PLEKHO1)
PLXNB2	plexin B2(PLXNB2)
PLXND1	plexin D1(PLXND1)
PPARD	peroxisome proliferator activated receptor delta(PPARD)
PPDPF	pancreatic progenitor cell differentiation and proliferation factor(PPDPF)
PPP1R15A	protein phosphatase 1 regulatory subunit 15A(PPP1R15A)
PRNP	prion protein(PRNP)
PSAP	prosaposin(PSAP)
PTAFR	platelet activating factor receptor(PTAFR)
PTGER4	prostaglandin E receptor 4(PTGER4)
PTGS1	prostaglandin-endoperoxide synthase 1(PTGS1)
PTPN14	protein tyrosine phosphatase, non-receptor type 14(PTPN14)
PTPRE	protein tyrosine phosphatase, receptor type E(PTPRE)
PTTG1IP	pituitary tumor-transforming 1 interacting protein(PTTG1IP)
PTX3	pentraxin 3(PTX3)
QPCT	glutaminyl-peptide cyclotransferase(QPCT)
QPCTL	glutaminyl-peptide cyclotransferase like(QPCTL)
RAB27B	RAB27B, member RAS oncogene family(RAB27B)
RAB37	RAB37, member RAS oncogene family(RAB37)
RARRES3	retinoic acid receptor responder 3(RARRES3)
RASA4	RAS p21 protein activator 4(RASA4)
RASGRP4	RAS guanyl releasing protein 4(RASGRP4)
RASSF4	Ras association domain family member 4(RASSF4)
RECK	reversion inducing cysteine rich protein with kazal motifs(RECK)
REEP6	receptor accessory protein 6(REEP6)
RELL1	RELT like 1(RELL1)
RET	ret proto-oncogene(RET)
RGS2	regulator of G-protein signaling 2(RGS2)
RNASE3	ribonuclease A family member 3(RNASE3)
RNASE6	ribonuclease A family member k6(RNASE6)
RNF125	ring finger protein 125(RNF125)
RNF13	ring finger protein 13(RNF13)
RNF130	ring finger protein 130(RNF130)
RNF24	ring finger protein 24(RNF24)
RNF44	ring finger protein 44(RNF44)
RNU4ATAC2P	RNA, U4atac small nuclear 2, pseudogene(RNU4ATAC2P)
RRAGD	Ras related GTP binding D(RRAGD)
RRAS	related RAS viral (r-ras) oncogene homolog(RRAS)
RSAD2	radical S-adenosyl methionine domain containing 2(RSAD2)
RTN2	reticulon 2(RTN2)
RUNX3	runt related transcription factor 3(RUNX3)
RXFP1	relaxin/insulin like family peptide receptor 1(RXFP1)
S100A10	S100 calcium binding protein A10(S100A10)
S100A12	S100 calcium binding protein A12(S100A12)
S100A8	S100 calcium binding protein A8(S100A8)
SCAMP5	secretory carrier membrane protein 5(SCAMP5)
SCD	stearoyl-CoA desaturase(SCD)
SCPEP1	serine carboxypeptidase 1(SCPEP1)
SDC3	syndecan 3(SDC3)
SDC4	syndecan 4(SDC4)
SECTM1	secreted and transmembrane 1(SECTM1)
SELPLG	selectin P ligand(SELPLG)
SERINC1	serine incorporator 1(SERINC1)
SERINC2	serine incorporator 2(SERINC2)
SERINC3	serine incorporator 3(SERINC3)
SERPINF1	serpin family F member 1(SERPINF1)
SERPING1	serpin family G member 1(SERPING1)
SEZ6L2	seizure related 6 homolog like 2(SEZ6L2)
SGCB	sarcoglycan beta(SGCB)
SGPP1	sphingosine-1-phosphate phosphatase 1(SGPP1)
SH3BP5	SH3 domain binding protein 5(SH3BP5)
SHISA4	shisa family member 4(SHISA4)
SIAE	sialic acid acetylesterase(SIAE)
SIGLEC1	sialic acid binding Ig like lectin 1(SIGLEC1)
SIGLEC12	sialic acid binding Ig like lectin 12 (gene/pseudogene)(SIGLEC12)
SIGLEC14	sialic acid binding Ig like lectin 14(SIGLEC14)
SIGLEC6	sialic acid binding Ig like lectin 6(SIGLEC6)
SIRPB1	signal regulatory protein beta 1(SIRPB1)
SLAMF6	SLAM family member 6(SLAMF6)
SLC12A6	solute carrier family 12 member 6(SLC12A6)
SLC16A13	solute carrier family 16 member 13(SLC16A13)
SLC17A5	solute carrier family 17 member 5(SLC17A5)
SLC29A3	solute carrier family 29 member 3(SLC29A3)
SLC31A1	solute carrier family 31 member 1(SLC31A1)
SLC35A4	solute carrier family 35 member A4(SLC35A4)
SLC35A5	solute carrier family 35 member A5(SLC35A5)
SLC35B2	solute carrier family 35 member B2(SLC35B2)
SLC37A2	solute carrier family 37 member 2(SLC37A2)
SLC43A2	solute carrier family 43 member 2(SLC43A2)
SLC44A2	solute carrier family 44 member 2(SLC44A2)
SLC9A7	solute carrier family 9 member A7(SLC9A7)
SLC9A7P1	solute carrier family 9 member 7 pseudogene 1(SLC9A7P1)
SLCO4C1	solute carrier organic anion transporter family member 4C1(SLCO4C1)
SMAGP	small cell adhesion glycoprotein(SMAGP)
SMPDL3A	sphingomyelin phosphodiesterase acid like 3A(SMPDL3A)
SNAI1	snail family transcriptional repressor 1(SNAI1)
SNN	stannin(SNN)
SOCS1	suppressor of cytokine signaling 1(SOCS1)
SORT1	sortilin 1(SORT1)
SPPL3	signal peptide peptidase like 3(SPPL3)
SRD5A3	steroid 5 alpha-reductase 3(SRD5A3)
SSBP2	single stranded DNA binding protein 2(SSBP2)
ST3GAL1	ST3 beta-galactoside alpha-2,3-sialyltransferase 1(ST3GAL1)
ST3GAL2	ST3 beta-galactoside alpha-2,3-sialyltransferase 2(ST3GAL2)
ST6GALNAC2	ST6 N-acetylgalactosaminide alpha-2,6-sialyltransferase 2(ST6GALNAC2)
ST8SIA6	ST8 alpha-N-acetyl-neuraminide alpha-2,8-sialyltransferase 6(ST8SIA6)
STAP1	signal transducing adaptor family member 1(STAP1)
STXBP1	syntaxin binding protein 1(STXBP1)
SULT1B1	sulfotransferase family 1B member 1(SULT1B1)
SUMO2	small ubiquitin-like modifier 2(SUMO2)
SUSD1	sushi domain containing 1(SUSD1)
SUSD3	sushi domain containing 3(SUSD3)
SV2A	synaptic vesicle glycoprotein 2A(SV2A)
SYNGR1	synaptogyrin 1(SYNGR1)
TAPBP	TAP binding protein(TAPBP)
TARP	TCR gamma alternate reading frame protein(TARP)
TBX15	T-box 15(TBX15)
TBXA2R	thromboxane A2 receptor(TBXA2R)
TCN1	transcobalamin 1(TCN1)
TCTN1	tectonic family member 1(TCTN1)
TCTN2	tectonic family member 2(TCTN2)
TCTN3	tectonic family member 3(TCTN3)
TEAD3	TEA domain transcription factor 3(TEAD3)
TGFBR1	transforming growth factor beta receptor 1(TGFBR1)
TGFBR2	transforming growth factor beta receptor 2(TGFBR2)
TGFBR3	transforming growth factor beta receptor 3(TGFBR3)
THBD	thrombomodulin(THBD)
TIMP1	TIMP metallopeptidase inhibitor 1(TIMP1)
TIMP2	TIMP metallopeptidase inhibitor 2(TIMP2)
TIMP3	TIMP metallopeptidase inhibitor 3(TIMP3)
TLR1	toll like receptor 1(TLR1)
TM2D1	TM2 domain containing 1(TM2D1)
TMC8	transmembrane channel like 8(TMC8)
TMEM106A	transmembrane protein 106A(TMEM106A)
TMEM127	transmembrane protein 127(TMEM127)
TMEM150B	transmembrane protein 150B(TMEM150B)
TMEM150C	transmembrane protein 150C(TMEM150C)
TMEM154	transmembrane protein 154(TMEM154)
TMEM170A	transmembrane protein 170A(TMEM170A)
TMEM176A	transmembrane protein 176A(TMEM176A)
TMEM176B	transmembrane protein 176B(TMEM176B)
TMEM179B	transmembrane protein 179B(TMEM179B)
TMEM53	transmembrane protein 53(TMEM53)
TMEM54	transmembrane protein 54(TMEM54)
TMEM63A	transmembrane protein 63A(TMEM63A)
TMEM71	transmembrane protein 71(TMEM71)
TMEM87B	transmembrane protein 87B(TMEM87B)
TMEM8A	transmembrane protein 8A(TMEM8A)
TNF	tumor necrosis factor(TNF)
TNFAIP3	TNF alpha induced protein 3(TNFAIP3)
TNFRSF10B	TNF receptor superfamily member 10b(TNFRSF10B)
TNFRSF11A	TNF receptor superfamily member 11a(TNFRSF11A)
TNFRSF1B	TNF receptor superfamily member 1B(TNFRSF1B)
TNFSF10	tumor necrosis factor superfamily member 10(TNFSF10)
TNFSF13B	tumor necrosis factor superfamily member 13b(TNFSF13B)
TNKS	tankyrase(TNKS)
TOR2A	torsin family 2 member A(TOR2A)
TOX	thymocyte selection associated high mobility group box(TOX)
TP53INP1	tumor protein p53 inducible nuclear protein 1(TP53INP1)
TP53INP2	tumor protein p53 inducible nuclear protein 2(TP53INP2)
TPP1	tripeptidyl peptidase 1(TPP1)
TPST1	tyrosylprotein sulfotransferase 1(TPST1)
TRAM2	translocation associated membrane protein 2(TRAM2)
TRBV7-3	T cell receptor beta variable 7-3(TRBV7-3)
TRGC2	T cell receptor gamma constant 2(TRGC2)
TRGV5	T cell receptor gamma variable 5(TRGV5)
TRIB3	tribbles pseudokinase 3(TRIB3)
TRPC2	transient receptor potential cation channel subfamily C member 2, pseudogene(TRPC2)
TSPAN2	tetraspanin 2(TSPAN2)
TSPY2	testis specific protein, Y-linked 2(TSPY2)
TUBA1A	tubulin alpha 1a(TUBA1A)
TUBG2	tubulin gamma 2(TUBG2)
TWSG1	twisted gastrulation BMP signaling modulator 1(TWSG1)
TXNDC16	thioredoxin domain containing 16(TXNDC16)
TYROBP	TYRO protein tyrosine kinase binding protein(TYROBP)
UBE2L6	ubiquitin conjugating enzyme E2 L6(UBE2L6)
UGCG	UDP-glucose ceramide glucosyltransferase(UGCG)
ULBP1	UL16 binding protein 1(ULBP1)
ULBP3	UL16 binding protein 3(ULBP3)
UST	uronyl 2-sulfotransferase(UST)
UTS2	urotensin 2(UTS2)
VAMP3	vesicle associated membrane protein 3(VAMP3)
VAMP4	vesicle associated membrane protein 4(VAMP4)
VAT1L	vesicle amine transport 1 like(VAT1L)
VEGFA	vascular endothelial growth factor A(VEGFA)
WBP2	WW domain binding protein 2(WBP2)
WDTC1	WD and tetratricopeptide repeats 1(WDTC1)
XYLT1	xylosyltransferase 1(XYLT1)
YPEL2	yippee like 2(YPEL2)
YPEL3	yippee like 3(YPEL3)
ZDHHC18	zinc finger DHHC-type containing 18(ZDHHC18)
ZFP36	ZFP36 ring finger protein(ZFP36)
ZNF385A	zinc finger protein 385A(ZNF385A)
