## Supplementary material for "A post-transcriptional program of chemoresistance by AU-rich elements and TTP": Table 2

### Sheet: Sheet1
Gene symbol	Ensemble Gene ID	Definition	Ensemble Transcript ID	Cluster	Sequence
ADAM9	ENSG00000168615	ADAM metallopeptidase domain 9 [Source:HGNC Symbol;Acc:HGNC:216]	ENST00000468065	1	ATTAATTTAATAT
AGPAT1	ENSG00000204310	1-acylglycerol-3-phosphate O-acyltransferase 1 [Source:HGNC Symbol;Acc:HGNC:324]	ENST00000336984	1	TTTAATTTATTTC
AMFR	ENSG00000159461	autocrine motility factor receptor [Source:HGNC Symbol;Acc:HGNC:463]	ENST00000290649	1	GATAATTTATTTC
APOL6	ENSG00000221963	apolipoprotein L6 [Source:HGNC Symbol;Acc:HGNC:14870]	ENST00000409652	1	GATAATTTATTAT
B4GALT3	ENSG00000158850	beta-1,4-galactosyltransferase 3 [Source:HGNC Symbol;Acc:HGNC:926]	ENST00000622395	1	GAATATTTATTCT
C3orf80	ENSG00000180044	chromosome 3 open reading frame 80 [Source:HGNC Symbol;Acc:HGNC:40048]	ENST00000326474	1	TTATATTTATTTG
C5orf15	ENSG00000113583	chromosome 5 open reading frame 15 [Source:HGNC Symbol;Acc:HGNC:20656]	ENST00000231512	1	TATTATTTAATAT
CACNB4	ENSG00000182389	calcium voltage-gated channel auxiliary subunit beta 4 [Source:HGNC Symbol;Acc:HGNC:1404]	ENST00000539935	1	ATATATTTATTAC
CASS4	ENSG00000087589	Cas scaffolding protein family member 4 [Source:HGNC Symbol;Acc:HGNC:15878]	ENST00000434344	1	ACATATTTATTAC
CCL2	ENSG00000108691	C-C motif chemokine ligand 2 [Source	ENST00000225831	1	TCTTATTTAAGTT
CCL3L1	ENSG00000276085	C-C motif chemokine ligand 3 like 1 [Source:HGNC Symbol;Acc:HGNC:10628]	ENST00000619989	2	TAATTTATTTATA
CCL3L3	ENSG00000277336	C-C motif chemokine ligand 3 like 3 [Source:HGNC Symbol;Acc:HGNC:30554]	ENST00000621940	2	TAATTTATTTATA
CD109	ENSG00000156535	CD109 molecule [Source:HGNC Symbol;Acc:HGNC:21685]	ENST00000422508	1	TATAATTTATAGT
CD180	ENSG00000134061	CD180 molecule [Source:HGNC Symbol;Acc:HGNC:6726]	ENST00000256447	1	TAATATTTAATAT
CD300A	ENSG00000167851	CD300a molecule [Source:HGNC Symbol;Acc:HGNC:19319]	ENST00000360141	1	ACTTATTTAAACA
CD44	ENSG00000026508	CD44 molecule (Indian blood group) [Source:HGNC Symbol;Acc:HGNC:1681]	ENST00000263398	1	GTATATTTATTGA
CD46	ENSG00000117335	CD46 molecule [Source:HGNC Symbol;Acc:HGNC:6953]	ENST00000358170	1	TAATATTTATATT
CD47	ENSG00000196776	CD47 molecule [Source:HGNC Symbol;Acc:HGNC:1682]	ENST00000355354	1	TTTTATTTATTGT
CD55	ENSG00000196352	CD55 molecule (Cromer blood group) [Source:HGNC Symbol;Acc:HGNC:2665]	ENST00000314754	2	ATATTTATTTATA
CDS2	ENSG00000101290	CDP-diacylglycerol synthase 2 [Source:HGNC Symbol;Acc:HGNC:1801]	ENST00000460006	1	AATTATTTATAAT
CHST12	ENSG00000136213	carbohydrate sulfotransferase 12 [Source:HGNC Symbol;Acc:HGNC:17423]	ENST00000258711	1	ACTTATTTATAAG
CLCN6	ENSG00000011021	chloride voltage-gated channel 6 [Source:HGNC Symbol;Acc:HGNC:2024]	ENST00000312413	1	TCTTATTTAAATG
CREBL2	ENSG00000111269	cAMP responsive element binding protein like 2 [Source:HGNC Symbol;Acc:HGNC:2350]	ENST00000228865	1	GTTAATTTATATT
CRTAP	ENSG00000170275	cartilage associated protein [Source:HGNC Symbol;Acc:HGNC:2379]	ENST00000320954	1	AAATATTTATTGA
CSF2RA	ENSG00000198223	colony stimulating factor 2 receptor alpha subunit [Source:HGNC Symbol;Acc:HGNC:2435]	ENST00000381524	1	TTTTATTTAAAAA
CST3	ENSG00000101439	cystatin C [Source:HGNC Symbol;Acc:HGNC:2475]	ENST00000398411	1	TCATATTTATATG
CTBS	ENSG00000117151	chitobiase [Source:HGNC Symbol;Acc:HGNC:2496]	ENST00000370630	2	ATATTTATTTAGT
CTSH	ENSG00000103811	cathepsin H [Source:HGNC Symbol;Acc:HGNC:2535]	ENST00000220166	1	TTTAATTTATTAG
CTSO	ENSG00000256043	cathepsin O [Source:HGNC Symbol;Acc:HGNC:2542]	ENST00000433477	1	TATTATTTATTTG
CXCR4	ENSG00000121966	C-X-C motif chemokine receptor 4 [Source:HGNC Symbol;Acc:HGNC:2561]	ENST00000241393	1	ACTTATTTATATA
CYBB	ENSG00000165168	cytochrome b-245 beta chain [Source:HGNC Symbol;Acc:HGNC:2578]	ENST00000378588	1	AGATATTTATTGT
DENND5A	ENSG00000184014	DENN domain containing 5A [Source:HGNC Symbol;Acc:HGNC:19344]	ENST00000328194	2	TTATTTATTTAAC
DIRC2	ENSG00000138463	disrupted in renal carcinoma 2 [Source:HGNC Symbol;Acc:HGNC:16628]	ENST00000261038	1	ATTAATTTAATTA
DUSP8	ENSG00000184545	dual specificity phosphatase 8 [Source:HGNC Symbol;Acc:HGNC:3074]	ENST00000397374	2	TTATTTATTTAAG
EDEM1	ENSG00000134109	ER degradation enhancing alpha-mannosidase like protein 1 [Source:HGNC Symbol;Acc:HGNC:18967]	ENST00000256497	1	TTTTATTTATTTT
ENPP4	ENSG00000001561	ectonucleotide pyrophosphatase/phosphodiesterase 4 (putative) [Source:HGNC Symbol;Acc:HGNC:3359]	ENST00000321037	2	GTATTTATTTAAT
ENTPD1	ENSG00000138185	ectonucleoside triphosphate diphosphohydrolase 1 [Source:HGNC Symbol;Acc:HGNC:3363]	ENST00000453258	1	TGTAATTTAATAT
ERN1	ENSG00000178607	endoplasmic reticulum to nucleus signaling 1 [Source:HGNC Symbol;Acc:HGNC:3449]	ENST00000433197	2	ATATTTATTTAAT
EVI2A	ENSG00000126860	ecotropic viral integration site 2A [Source:HGNC Symbol;Acc:HGNC:3499]	ENST00000462804	1	AATTATTTAAACT
F3	ENSG00000117525	coagulation factor III, tissue	ENST00000334047	1	GATAATTTATTTA
FCGR2A	ENSG00000143226	Fc fragment of IgG receptor IIa [Source:HGNC Symbol;Acc:HGNC:3616]	ENST00000467525	1	TTTAATTTATTCA
FGL2	ENSG00000127951	fibrinogen like 2 [Source:HGNC Symbol;Acc:HGNC:3696]	ENST00000248598	1	TAAAATTTATTCA
FZD7	ENSG00000155760	frizzled class receptor 7 [Source:HGNC Symbol;Acc:HGNC:4045]	ENST00000286201	1	TTAAATTTATTAA
GAB2	ENSG00000033327	GRB2 associated binding protein 2 [Source:HGNC Symbol;Acc:HGNC:14458]	ENST00000361507	1	ATTAATTTATTCT
GALNT1	ENSG00000141429	polypeptide N-acetylgalactosaminyltransferase 1 [Source:HGNC Symbol;Acc:HGNC:4123]	ENST00000589189	1	CATTATTTATTGT
GCNT1	ENSG00000187210	glucosaminyl (N-acetyl) transferase 1, core 2 [Source:HGNC Symbol;Acc:HGNC:4203]	ENST00000376730	1	AATAATTTATATT
GLIPR1	ENSG00000139278	GLI pathogenesis related 1 [Source:HGNC Symbol;Acc:HGNC:17001]	ENST00000266659	1	TATAATTTATAAA
GNG7	ENSG00000176533	G protein subunit gamma 7 [Source:HGNC Symbol;Acc:HGNC:4410]	ENST00000382159	1	CTTTATTTAAAAA
GNS	ENSG00000135677	glucosamine (N-acetyl)-6-sulfatase [Source:HGNC Symbol;Acc:HGNC:4422]	ENST00000258145	1	CTTTATTTAAAGT
HEG1	ENSG00000173706	heart development protein with EGF like domains 1 [Source:HGNC Symbol;Acc:HGNC:29227]	ENST00000311127	1	TCTTATTTATTAT
HIPK2	ENSG00000064393	homeodomain interacting protein kinase 2 [Source:HGNC Symbol;Acc:HGNC:14402]	ENST00000406875	1	TTTTATTTATAAA
HLA-A	ENSG00000229215	major histocompatibility complex, class I, A [Source:HGNC Symbol;Acc:HGNC:4931]	ENST00000551120	2	AAATTTATTTATG
HPSE	ENSG00000173083	heparanase [Source:HGNC Symbol;Acc:HGNC:5164]	ENST00000405413	5	ATTTATTTATTTATTTATTTT
IFIT1	ENSG00000185745	interferon induced protein with tetratricopeptide repeats 1 [Source:HGNC Symbol;Acc:HGNC:5407]	ENST00000546318	1	AATTATTTAATAT
IGFBP7	ENSG00000163453	insulin like growth factor binding protein 7 [Source:HGNC Symbol;Acc:HGNC:5476]	ENST00000295666	1	AAAAATTTATTAT
IGSF8	ENSG00000162729	immunoglobulin superfamily member 8 [Source:HGNC Symbol;Acc:HGNC:17813]	ENST00000614243	1	TTTAATTTATTTG
IL10RA	ENSG00000110324	interleukin 10 receptor subunit alpha [Source:HGNC Symbol;Acc:HGNC:5964]	ENST00000227752	2	TTATTTATTTATT
IL13RA1	ENSG00000131724	interleukin 13 receptor subunit alpha 1 [Source:HGNC Symbol;Acc:HGNC:5974]	ENST00000371666	1	GATAATTTATTTT
IL6ST	ENSG00000134352	interleukin 6 signal transducer [Source:HGNC Symbol;Acc:HGNC:6021]	ENST00000381298	1	TTTTATTTAAACA
INSIG1	ENSG00000186480	insulin induced gene 1 [Source:HGNC Symbol;Acc:HGNC:6083]	ENST00000340368	1	AAATATTTATTTT
INSR	ENSG00000171105	insulin receptor [Source:HGNC Symbol;Acc:HGNC:6091]	ENST00000341500	1	TCTTATTTATATG
ITFG1	ENSG00000129636	integrin alpha FG-GAP repeat containing 1 [Source:HGNC Symbol;Acc:HGNC:30697]	ENST00000320640	1	TATTATTTATAAA
KDM6B	ENSG00000132510	lysine demethylase 6B [Source:HGNC Symbol;Acc:HGNC:29012]	ENST00000254846	1	CTTAATTTATTAA
KLF7	ENSG00000118263	Kruppel like factor 7 [Source:HGNC Symbol;Acc:HGNC:6350]	ENST00000309446	1	CTTAATTTAATTT
LAMP2	ENSG00000005893	lysosomal associated membrane protein 2 [Source:HGNC Symbol;Acc:HGNC:6501]	ENST00000434600	1	CATTATTTAAATC
LDLR	ENSG00000130164	low density lipoprotein receptor [Source:HGNC Symbol;Acc:HGNC:6547]	ENST00000252444	1	TAATATTTATTAA
LNPEP	ENSG00000113441	leucyl and cystinyl aminopeptidase [Source:HGNC Symbol;Acc:HGNC:6656]	ENST00000231368	1	AGTTATTTATTAC
LSM3	ENSG00000170860	LSM3 homolog, U6 small nuclear RNA and mRNA degradation associated [Source:HGNC Symbol;Acc:HGNC:17874]	ENST00000306024	1	AATTATTTAAAGT
MAML2	ENSG00000184384	mastermind like transcriptional coactivator 2 [Source:HGNC Symbol;Acc:HGNC:16259]	ENST00000524717	1	AGTTATTTAATAA
MAN1A1	ENSG00000111885	mannosidase alpha class 1A member 1 [Source:HGNC Symbol;Acc:HGNC:6821]	ENST00000368468	1	TGTAATTTAATTA
MAN2A2	ENSG00000196547	mannosidase alpha class 2A member 2 [Source:HGNC Symbol;Acc:HGNC:6825]	ENST00000559717	1	GATTATTTAATAA
MBD5	ENSG00000204406	methyl-CpG binding domain protein 5 [Source:HGNC Symbol;Acc:HGNC:20444]	ENST00000407073	2	TTATTTATTTAAA
MBD6	ENSG00000166987	methyl-CpG binding domain protein 6 [Source:HGNC Symbol;Acc:HGNC:20445]	ENST00000355673	1	TTATATTTAATTC
MEGF9	ENSG00000106780	multiple EGF like domains 9 [Source:HGNC Symbol;Acc:HGNC:3234]	ENST00000373930	1	AAATATTTATAAT
METTL7A	ENSG00000185432	methyltransferase like 7A [Source:HGNC Symbol;Acc:HGNC:24550]	ENST00000548553	1	TCTTATTTAAATG
MFSD6	ENSG00000151690	major facilitator superfamily domain containing 6 [Source:HGNC Symbol;Acc:HGNC:24711]	ENST00000392328	1	GATTATTTATTCT
MMGT1	ENSG00000169446	membrane magnesium transporter 1 [Source:HGNC Symbol;Acc:HGNC:28100]	ENST00000305963	1	GATTATTTATTTT
MOXD1	ENSG00000079931	monooxygenase DBH like 1 [Source:HGNC Symbol;Acc:HGNC:21063]	ENST00000367963	1	TTTTATTTAAATA
MPEG1	ENSG00000197629	macrophage expressed 1 [Source:HGNC Symbol;Acc:HGNC:29619]	ENST00000361050	1	ATATATTTATTCA
MR1	ENSG00000153029	major histocompatibility complex, class I-related [Source:HGNC Symbol;Acc:HGNC:4975]	ENST00000617803	1	AGAAATTTATTGT
NID1	ENSG00000116962	nidogen 1 [Source:HGNC Symbol;Acc:HGNC:7821]	ENST00000264187	1	GAATATTTATACT
OAS2	ENSG00000111335	2'-5'-oligoadenylate synthetase 2 [Source:HGNC Symbol;Acc:HGNC:8087]	ENST00000342315	1	TCATATTTATATG
OTUD1	ENSG00000165312	OTU deubiquitinase 1 [Source:HGNC Symbol;Acc:HGNC:27346]	ENST00000376495	1	TCATATTTATTAA
PITPNC1	ENSG00000154217	phosphatidylinositol transfer protein, cytoplasmic 1 [Source:HGNC Symbol;Acc:HGNC:21045]	ENST00000299954	1	TTTAATTTATTTG
PLAU	ENSG00000122861	plasminogen activator, urokinase [Source:HGNC Symbol;Acc:HGNC:9052]	ENST00000446342	1	TTTTATTTATATT
PLAUR	ENSG00000011422	plasminogen activator, urokinase receptor [Source	ENST00000339082	1	TATTATTTATTTT
PPP1R15A	ENSG00000087074	protein phosphatase 1 regulatory subunit 15A [Source:HGNC Symbol;Acc:HGNC:14375]	ENST00000200453	1	TATAATTTATTAA
PTGER4	ENSG00000171522	prostaglandin E receptor 4 [Source:HGNC Symbol;Acc:HGNC:9596]	ENST00000302472	2	ACATTTATTTATC
PTGS1	ENSG00000095303	prostaglandin-endoperoxide synthase 1 [Source:HGNC Symbol;Acc:HGNC:9604]	ENST00000540753	1	AGTTATTTAATCA
PTPN14	ENSG00000152104	protein tyrosine phosphatase, non-receptor type 14 [Source:HGNC Symbol;Acc:HGNC:9647]	ENST00000366956	1	GATAATTTATTTT
PTPRE	ENSG00000132334	protein tyrosine phosphatase, receptor type E [Source:HGNC Symbol;Acc:HGNC:9669]	ENST00000254667	1	TTTAATTTAATGG
PTX3	ENSG00000163661	pentraxin 3 [Source:HGNC Symbol;Acc:HGNC:9692]	ENST00000295927	1	ACATATTTATACT
RAB27B	ENSG00000041353	RAB27B, member RAS oncogene family [Source:HGNC Symbol;Acc:HGNC:9767]	ENST00000262094	1	TATTATTTATTTC
RAB37	ENSG00000172794	RAB37, member RAS oncogene family [Source:HGNC Symbol;Acc:HGNC:30268]	ENST00000340415	1	CATAATTTAATAC
RASGRP4	ENSG00000171777	RAS guanyl releasing protein 4 [Source:HGNC Symbol;Acc:HGNC:18958]	ENST00000589474	1	TTAAATTTATTCT
RGS2	ENSG00000116741	regulator of G-protein signaling 2 [Source:HGNC Symbol;Acc:HGNC:9998]	ENST00000235382	1	ATAAATTTATTTT
RNF130	ENSG00000113269	ring finger protein 130 [Source:HGNC Symbol;Acc:HGNC:18280]	ENST00000522208	1	TTTAATTTAATTC
RNF24	ENSG00000101236	ring finger protein 24 [Source:HGNC Symbol;Acc:HGNC:13779]	ENST00000336095	1	TTTTATTTATTTT
RRAGD	ENSG00000025039	Ras related GTP binding D [Source:HGNC Symbol;Acc:HGNC:19903]	ENST00000369415	1	GTATATTTATTAC
RXFP1	ENSG00000171509	relaxin/insulin like family peptide receptor 1 [Source:HGNC Symbol;Acc:HGNC:19718]	ENST00000460056	1	ATTAATTTATAAT
SERINC1	ENSG00000111897	serine incorporator 1 [Source:HGNC Symbol;Acc:HGNC:13464]	ENST00000339697	1	AAATATTTATTAA
SGCB	ENSG00000163069	sarcoglycan beta [Source:HGNC Symbol;Acc:HGNC:10806]	ENST00000381431	1	AATTATTTAAAAC
SIAE	ENSG00000110013	sialic acid acetylesterase [Source:HGNC Symbol;Acc:HGNC:18187]	ENST00000263593	1	GTAAATTTATTTT
SIRPB1	ENSG00000101307	signal regulatory protein beta 1 [Source:HGNC Symbol;Acc:HGNC:15928]	ENST00000381605	1	TATTATTTATTTT
SLCO4C1	ENSG00000173930	solute carrier organic anion transporter family member 4C1 [Source:HGNC Symbol;Acc:HGNC:23612]	ENST00000310954	1	ATTAATTTAATAA
SNAI1	ENSG00000124216	snail family transcriptional repressor 1 [Source:HGNC Symbol;Acc:HGNC:11128]	ENST00000244050	1	GTTAATTTATATA
SRD5A3	ENSG00000128039	steroid 5 alpha-reductase 3 [Source:HGNC Symbol;Acc:HGNC:25812]	ENST00000264228	1	TTTTATTTAATAT
ST3GAL1	ENSG00000008513	ST3 beta-galactoside alpha-2,3-sialyltransferase 1 [Source:HGNC Symbol;Acc:HGNC:10862]	ENST00000399640	1	TTTTATTTATTGT
ST3GAL2	ENSG00000157350	ST3 beta-galactoside alpha-2,3-sialyltransferase 2 [Source:HGNC Symbol;Acc:HGNC:10863]	ENST00000342907	1	AATAATTTATTTC
STXBP1	ENSG00000136854	syntaxin binding protein 1 [Source:HGNC Symbol;Acc:HGNC:11444]	ENST00000373302	1	TGTTATTTATATA
SULT1B1	ENSG00000173597	sulfotransferase family 1B member 1 [Source:HGNC Symbol;Acc:HGNC:17845]	ENST00000310613	1	ATATATTTATTCT
SV2A	ENSG00000159164	synaptic vesicle glycoprotein 2A [Source:HGNC Symbol;Acc:HGNC:20566]	ENST00000369146	1	TCTTATTTATTAA
TGFBR3	ENSG00000069702	transforming growth factor beta receptor 3 [Source:HGNC Symbol;Acc:HGNC:11774]	ENST00000370399	1	ATATATTTAATAT
THBD	ENSG00000178726	thrombomodulin [Source:HGNC Symbol;Acc:HGNC:11784]	ENST00000377103	2	TTATTTATTTATT
TIMP2	ENSG00000035862	TIMP metallopeptidase inhibitor 2 [Source:HGNC Symbol;Acc:HGNC:11821]	ENST00000262768	1	TTTAATTTATATG
TMEM106A	ENSG00000184988	transmembrane protein 106A [Source:HGNC Symbol;Acc:HGNC:28288]	ENST00000612339	1	AGATATTTATTAA
TMEM127	ENSG00000135956	transmembrane protein 127 [Source:HGNC Symbol;Acc:HGNC:26038]	ENST00000258439	1	TTTTATTTAATAA
TNF	ENSG00000228321	tumor necrosis factor [Source:HGNC Symbol;Acc:HGNC:11892]	ENST00000412275	3	ATTTATTTATTTA
TNFAIP3	ENSG00000118503	TNF alpha induced protein 3 [Source:HGNC Symbol;Acc:HGNC:11896]	ENST00000612899	1	CTTTATTTATTTT
TNFRSF10B	ENSG00000120889	TNF receptor superfamily member 10b [Source:HGNC Symbol;Acc:HGNC:11905]	ENST00000276431	2	TTATTTATTTATT
TNFRSF11A	ENSG00000141655	TNF receptor superfamily member 11a [Source:HGNC Symbol;Acc:HGNC:11908]	ENST00000586569	1	GATAATTTATAAT
TNFSF10	ENSG00000121858	tumor necrosis factor superfamily member 10 [Source:HGNC Symbol;Acc:HGNC:11925]	ENST00000241261	1	TCATATTTATTGT
TNFSF13B	ENSG00000102524	tumor necrosis factor superfamily member 13b [Source:HGNC Symbol;Acc:HGNC:11929]	ENST00000430559	1	CTTTATTTAAATA
TOX	ENSG00000198846	thymocyte selection associated high mobility group box [Source:HGNC Symbol;Acc:HGNC:18988]	ENST00000361421	1	TTTTATTTATTAT
TP53INP1	ENSG00000164938	tumor protein p53 inducible nuclear protein 1 [Source:HGNC Symbol;Acc:HGNC:18022]	ENST00000342697	1	AAAAATTTATTCT
TPST1	ENSG00000169902	tyrosylprotein sulfotransferase 1 [Source:HGNC Symbol;Acc:HGNC:12020]	ENST00000304842	1	AATTATTTAATTC
TWSG1	ENSG00000128791	twisted gastrulation BMP signaling modulator 1 [Source:HGNC Symbol;Acc:HGNC:12429]	ENST00000262120	1	AAATATTTATATT
TXNDC16	ENSG00000087301	thioredoxin domain containing 16 [Source:HGNC Symbol;Acc:HGNC:19965]	ENST00000281741	1	CTTAATTTATTTC
UGCG	ENSG00000148154	UDP-glucose ceramide glucosyltransferase [Source:HGNC Symbol;Acc:HGNC:12524]	ENST00000374279	1	TTTAATTTATTTT
ULBP1	ENSG00000111981	UL16 binding protein 1 [Source:HGNC Symbol;Acc:HGNC:14893]	ENST00000229708	1	AATTATTTAATAT
UST	ENSG00000111962	uronyl 2-sulfotransferase [Source:HGNC Symbol;Acc:HGNC:17223]	ENST00000367463	1	TCTTATTTATTAT
VEGFA	ENSG00000112715	vascular endothelial growth factor A [Source:HGNC Symbol;Acc:HGNC:12680]	ENST00000611736	2	TCATTTATTTATT
XYLT1	ENSG00000103489	xylosyltransferase 1 [Source:HGNC Symbol;Acc:HGNC:15516]	ENST00000261381	2	CTATTTATTTAAA
YPEL2	ENSG00000175155	yippee like 2 [Source:HGNC Symbol;Acc:HGNC:18326]	ENST00000312655	1	TAATATTTAATTT
ZDHHC18	ENSG00000204160	zinc finger DHHC-type containing 18 [Source:HGNC Symbol;Acc:HGNC:20712]	ENST00000374142	1	TCATATTTATTTC
ZFP36	ENSG00000128016	ZFP36 ring finger protein [Source:HGNC Symbol;Acc:HGNC:12862]	ENST00000597629	1	CTTTATTTATTCT
NOMO1	ENSG00000103512	NODAL modulator 1 [Source:HGNC Symbol;Acc:HGNC:30060]	ENST00000287667	1	TATAATTTATTAT
TMEM154	ENSG00000170006	transmembrane protein 154 [Source:HGNC Symbol;Acc:HGNC:26489]	ENST00000304385	1	TTTTATTTATTTT
TMEM170A	ENSG00000166822	transmembrane protein 170A [Source:HGNC Symbol;Acc:HGNC:29577]	ENST00000357613	1	AATTATTTAAATT
